# Genome-wide profiling of microRNAs and prediction of mRNA targets in 17 bovine tissues

**DOI:** 10.1101/574954

**Authors:** Min Wang, Amanda J Chamberlain, Claire P Prowse-Wilkins, Christy J Vander Jagt, Timothy P Hancock, Jennie E Pryce, Benjamin G Cocks, Mike E Goddard, Benjamin J Hayes

## Abstract

MicroRNAs regulate many eukaryotic biological processes in a temporal- and spatial-specific manner. Yet in cattle it is not fully known which microRNAs are expressed in each tissue, which genes they regulate, or which sites a given microRNA bind to within messenger RNAs. An improved annotation of tissue-specific microRNA network may in the future assist with the identification of causal variants affecting complex traits. Here, we report findings from analysing short RNA sequence from 17 tissues from a single lactating dairy cow. Using miRDeep2, we identified 699 expressed mature microRNA sequences. Using TargetScan, known (60%) and novel (40%) microRNAs were predicted to interact with 780,481 sites in bovine messenger RNAs homologous with human. Putative interactions between microRNA families and targets were significantly enriched for interactions from previous experimental and computational identification. Characterizing features of microRNAs and targets, we showed that (1) mature microRNAs derived from different arms of the same precursor targeted different genes in different tissues; (2) miRNA target sites preferentially occurred within gene regions marked with active histone modification; (3) variants within microRNAs and targets had lower allele frequencies than variants across the genome, as identified from 65 million whole genome sequence variants; (4) no significant correlation was found between the abundance of microRNAs and messenger RNAs differentially expressed in the same tissue; (5) microRNAs and target sites weren’t significantly associated with allelic imbalance of gene targets. This study contributes to the goals of Functional Annotation of Animal Genomes consortium to improve the annotation of genomes of domestic animals.
