## Supplementary material for "Genome-wide profiling of microRNAs and prediction of mRNA targets in 17 bovine tissues": Supplemental_Table_S1.xlsx

### Sheet: Sheet 1
Sequence library		Raw sequence reads	Trimmed sequence reads				Aligment from cutadapt + sickle							Aligment from trimmomatic
			cutadapt + sickle		trimmomatic		Total reads	average length	Reads mapped and paired ratio = number of reads mapped and paired / number of total reads					Total reads	average length	Reads mapped and paired ratio = number of reads mapped and paired / number of total reads
Tissue	Technical replicate	total number of reads	Retained reads ratio = number of trimmed reads / number of raw reads	read length	Retained reads ratio = number of trimmed reads / number of raw reads	read length			BWA (aln)	Bowtie	Bowtie2	STAR	HISAT2			BWA (aln)	Bowtie	Bowtie2	STAR	HISAT2
adrenal gland	1	17281951	0.9356	18-50	0.3593	18-50	32337306	28	0.9725	0.0159	0.9664	0.8068	0.8413	12418276	24	0.9806	0.049	0.9716	0.8754	0.8622
		17281951	0.9356	18-50	0.3593	18-50
	2	10279939	0.8688	18-50	0.1829	18-50	17861430	27	0.9743	0.0148	0.9662	0.7454	0.812	3759744	25	0.9644	0.0785	0.9602	0.7479	0.8661
		10279939	0.8688	18-50	0.1829	18-50
black skin	1	13332622	0.9194	18-50	0.2556	18-50	24516942	30	0.9514	0.0206	0.9365	0.6811	0.7962	6816262	26	0.9471	0.0833	0.9151	0.7486	0.7871
		13332622	0.9194	18-50	0.2556	18-50
	2	7830583	0.913	18-50	0.2713	18-50	14298424	30	0.9468	0.022	0.9242	0.6834	0.7917	4248554	25	0.9465	0.0857	0.903	0.7381	0.7931
		7830583	0.913	18-50	0.2713	18-50
brain caudal lobe	1	9949901	0.884	18-50	0.3268	18-50	17591874	27	0.968	0.0164	0.9593	0.757	0.8218	6502958	24	0.9691	0.0513	0.9593	0.8273	0.8529
		9949901	0.884	18-50	0.3268	18-50
	2	5857350	0.9032	18-50	0.341	18-50	10580772	26	0.9722	0.0137	0.9641	0.7781	0.8329	3994406	24	0.9676	0.0422	0.9593	0.852	0.8552
		5857350	0.9032	18-50	0.341	18-50
brain cerebellum	1	15192640	0.9053	18-50	0.3579	18-50	27509212	25	0.9805	0.0101	0.9673	0.8361	0.8378	10874678	23	0.9848	0.0335	0.9744	0.8902	0.8901
		15192640	0.9053	18-50	0.3579	18-50
	2	8152289	0.9273	18-50	0.2633	18-50	15119046	25	0.9802	0.0094	0.9678	0.8445	0.8473	4293612	23	0.9709	0.0438	0.9649	0.8847	0.8825
		8152289	0.9273	18-50	0.2633	18-50
heart	1	17815804	0.9164	18-50	0.3829	18-50	32653236	28	0.9674	0.0151	0.9577	0.7888	0.8467	13644344	24	0.9784	0.0423	0.9673	0.8708	0.8813
		17815804	0.9164	18-50	0.3829	18-50
	2	12164663	0.916	18-50	0.4382	18-50	22284946	26	0.9763	0.0088	0.9581	0.7937	0.8548	10661484	23	0.9813	0.0253	0.9683	0.9077	0.8869
		12164663	0.916	18-50	0.4382	18-50
kidney	1	16092124	0.8656	18-50	0.2048	18-50	27858932	26	0.9742	0.0128	0.9633	0.7624	0.8017	6592022	24	0.9759	0.0567	0.9668	0.8478	0.8515
		16092124	0.8656	18-50	0.2048	18-50
	2	11780922	0.9125	18-50	0.4327	18-50	21500088	26	0.9804	0.0107	0.9687	0.8122	0.8191	10194240	23	0.9856	0.0305	0.9755	0.8965	0.8635
		11780922	0.9125	18-50	0.4327	18-50
leg muscle	1	6318922	0.9286	18-50	0.1618	18-50	11735866	25	0.9743	0.0109	0.9611	0.8545	0.8774	2045300	25	0.9391	0.0614	0.9301	0.8041	0.8564
		6318922	0.9286	18-50	0.1618	18-50
	2	7321744	0.9054	18-50	0.1481	18-50	13258246	26	0.9739	0.0126	0.9606	0.8073	0.8661	2168860	25	0.9563	0.0788	0.9509	0.7758	0.8725
		7321744	0.9054	18-50	0.1481	18-50
liver	1	16451311	0.8997	18-50	0.2801	18-50	29602998	28	0.9693	0.0116	0.961	0.6898	0.8054	9215402	24	0.9704	0.0478	0.9584	0.8189	0.8572
		16451311	0.8997	18-50	0.2801	18-50
	2	14815107	0.8849	18-50	0.2047	18-50	26219524	27	0.9806	0.0077	0.9702	0.6832	0.7932	6064024	24	0.9773	0.0447	0.9699	0.8194	0.8689
		14815107	0.8849	18-50	0.2047	18-50
lung	1	12314433	0.8788	18-50	0.2993	18-50	21643576	27	0.9716	0.012	0.9603	0.7507	0.802	7372028	24	0.966	0.0467	0.9517	0.8122	0.803
		12314433	0.8788	18-50	0.2993	18-50
	2	12482334	0.8898	18-50	0.3288	18-50	22213092	26	0.9814	0.009	0.9658	0.7901	0.7996	8208770	23	0.9797	0.0343	0.9617	0.8695	0.7963
		12482334	0.8898	18-50	0.3288	18-50
intestinal lymph node	1	17622222	0.8683	18-50	0.2538	18-50	30602138	29	0.9741	0.0171	0.969	0.684	0.8186	8944234	25	0.9756	0.0699	0.9675	0.7388	0.8428
		17622222	0.8683	18-50	0.2538	18-50
	2	11056912	0.8849	18-50	0.196	18-50	19569354	27	0.9785	0.0134	0.9687	0.738	0.817	4334520	24	0.9693	0.0611	0.9604	0.7767	0.8556
		11056912	0.8849	18-50	0.196	18-50
mammary gland	1	6439566	0.8825	18-50	0.1472	18-50	11365866	28	0.9712	0.0117	0.962	0.6788	0.8175	1895608	26	0.9487	0.0817	0.9399	0.7082	0.8444
		6439566	0.8825	18-50	0.1472	18-50
	2	13754018	0.8666	18-50	0.2226	18-50	23838968	29	0.9715	0.0134	0.9657	0.6696	0.826	6122556	25	0.9701	0.0538	0.9574	0.6971	0.8405
		13754018	0.8666	18-50	0.2226	18-50
ovary	1	13267000	0.9236	18-50	0.3773	18-50	24506364	26	0.9812	0.0108	0.9631	0.8245	0.8162	10011482	23	0.9807	0.032	0.9652	0.8825	0.8076
		13267000	0.9236	18-50	0.3773	18-50
	2	16612954	0.8325	18-50	0.2761	18-50	27661376	28	0.9725	0.0156	0.9671	0.6743	0.811	9174366	24	0.975	0.057	0.9675	0.7319	0.8668
		16612954	0.8325	18-50	0.2761	18-50
spleen	1	10046291	0.8792	18-50	0.3209	18-50	17664514	26	0.9807	0.01	0.9587	0.7831	0.7525	6447850	23	0.9815	0.0348	0.9547	0.8615	0.7111
		10046291	0.8792	18-50	0.3209	18-50
	2	12503992	0.8752	18-50	0.3106	18-50	21885862	26	0.9796	0.0106	0.9599	0.7728	0.7642	7767430	23	0.9801	0.0374	0.9544	0.8638	0.7202
		12503992	0.8752	18-50	0.3106	18-50
thymus	1	15368508	0.8678	18-50	0.2897	18-50	26674300	27	0.9733	0.0116	0.9659	0.7246	0.8278	8903002	24	0.9724	0.0463	0.9646	0.7863	0.8676
		15368508	0.8678	18-50	0.2897	18-50
	2	10459403	0.9025	18-50	0.2335	18-50	18878688	26	0.9831	0.0113	0.9729	0.7757	0.8558	4885266	21	0.9875	0.6186	0.9773	0.8435	0.8721
		10459403	0.9025	18-50	0.2335	18-50
thyroid	1	15485089	0.8966	18-50	0.2076	18-50	27768824	29	0.9655	0.0173	0.9597	0.7103	0.8277	6428374	26	0.946	0.0799	0.9389	0.712	0.8502
		15485089	0.8966	18-50	0.2076	18-50
	2	10488530	0.9143	18-50	0.1596	18-50	19178632	27	0.9792	0.012	0.9684	0.7381	0.8388	3348152	25	0.9652	0.0794	0.9599	0.7956	0.8688
		10488530	0.9143	18-50	0.1596	18-50
tongue	1	10208957	0.9588	18-50	0.6051	18-50	19576338	24	0.9843	0.0081	0.9697	0.8934	0.8785	12355672	22	0.991	0.016	0.9819	0.9499	0.9126
		10208957	0.9588	18-50	0.6051	18-50
	2	7289780	0.9319	18-50	0.5534	18-50	13587006	25	0.9777	0.009	0.9637	0.8541	0.8668	8068012	22	0.9855	0.0189	0.9765	0.9279	0.9082
		7289780	0.9319	18-50	0.5534	18-50
white skin	1	9400661	0.8724	18-50	0.2832	18-50	16402548	28	0.9716	0.0139	0.9494	0.6821	0.7986	5324168	24	0.9689	0.057	0.9288	0.7357	0.8067
		9400661	0.8724	18-50	0.2832	18-50
	2	11361298	0.8471	18-50	0.2504	18-50	19248496	28	0.9738	0.0133	0.9596	0.6769	0.8151	5688734	25	0.9711	0.0632	0.9423	0.6846	0.8319
		11361298	0.8471	18-50	0.2504	18-50
