## Supplementary material for "Genome-wide profiling of microRNAs and prediction of mRNA targets in 17 bovine tissues": Supplemental_Table_S5.xlsx

### Sheet: Sheet1
miRNA	targetGenes
bta-miR-140-3p	ATP6V0D1, CD38, COL4A1, COPZ1, HAND2, HDAC4, NRIP1, NT5C2, PAPD7, PSAP, RNF103, SPRYD7, STMN1, TUBA1A, WWC1, ZC3H12C
bta-miR-140-5p	BFAR, CAMK2N1, DNMT1, ENSBTAG00000007833, FGF9, HDAC4, KATNBL1, LHFPL2, MCFD2, NCOR1, OSTM1, PAPD7, PFN2, PRDM1, RASA1, RPH3AL, SMURF1, SPATA2, SRR, SUCLG2, TGFBR1, WDR3, YARS, ZC3H12C
bta-miR-145-3p	PCDH18, SFRP1, SSH2
bta-miR-145-5p	CAMK2D, CBFB, CD40, CTNND1, EIF4E, ESR1, FAM3C, HOXA9, KREMEN1, NRAS, RAB13
bta-miR-195-3p	CLTC, NAA15, WEE1
bta-miR-195-5p	AAK1, ABCA1, ABCC9, ABCF2, ABHD10, ABLIM1, ABR, ABTB2, ACAP2, ACBD5, ACO1, ACOX1, ACSL4, ACSL5, ACTR1A, ACTR2, ACVR2A, ADAM10, ADAM17, ADAM9, ADAMTS18, ADAMTS9, ADCY7, ADCYAP1R1, ADGRG5, ADNP2, ADORA2A, ADPGK, ADRA1A, ADRB2, ADSS, AEBP2, AFAP1, AFF1, AFF2, AGPAT4, AGPS, AHCTF1, AHCYL2, AHNAK, AIFM1, AIG1, AK4, AKAP11, AKAP6, AKIRIN1, AKT3, ALAS1, ALDH1L2, ALDH4A1, ALDOA, ALOX12, AMD1, AMFR, AMMEC…
bta-miR-335-3p	ESR1, RASA1
bta-miR-335-5p	ABHD2, ABTB2, ACSS3, ACVR2B, ADCY6, AGFG2, AMT, ANG, ANG2, ANKRD22, ANO1, AQP5, ASIC4, ATP2B4, BACH2, BCL7A, BSN, BTBD9, C13H20orf194, CA12, CACNA2D4, CACNG4, CAPN13, CCDC141, CCDC88C, CCL24, CCR9, CD1D, CDH5, CDK18, CEP85L, CHD6, CLDN1, CLIP2, CLMN, CMTM3, CNDP1, CNTD2, CPE, CRHR2, CST3, CTDSP2, CTNNBIP1, CXCL16, CYP19A1, CYTIP, DAAM1, DCAF5, DCP2, DNASE1L3, DST, ESR2, EXD2, F11R, FADS1, FAM120B…
bta-miR-361-3p	CHST1, GNAQ, LRP6, MGAT5, MYO1B, NACC1, NPHP4, S100A16, SERTAD3, SH2B1
bta-miR-361-5p	ADGRL3, BARD1, CAST, COQ10B, CUL2, ELMOD2, MED1, MYO6, NAA15, SDCBP, SND1
